# The roles of history, chance, and natural selection in the evolution of antibiotic resistance

**DOI:** 10.1101/2020.07.22.216465

**Authors:** Alfonso Santos-Lopez, Christopher W. Marshall, Allison L. Welp, Caroline Turner, Javier Rasero, Vaughn S. Cooper

## Abstract

History, chance, and selection are the fundamental factors that drive and constrain evolution. We designed evolution experiments to disentangle and quantify effects of these forces on the evolution of antibiotic resistance. History was established by prior antibiotic selection of the pathogen *Acinetobacter baumannii* in both structured and unstructured environments, selection occurred in increasing concentrations of new antibiotics, and chance differences arose as random mutations among replicate populations. The effects of history were reduced by increasingly strong selection in new drugs, but not erased, at times producing important contingencies. Selection in structured environments constrained resistance to new drugs and led to frequent loss of resistance to the initial drug. This research demonstrates that despite strong selective pressures of antibiotics leading to genetic parallelism, history can etch potential vulnerabilities to orthogonal drugs.
