## Supplementary material for "The roles of history, chance, and natural selection in the evolution of antibiotic resistance": Table S4

### Sheet: Sheet1
Drug_evolved	Drug_tested	Day	Selection	Selection_95low	Selection_95high	BF10_selection	History	History_95low	History_95high	BF10_history	Chance	Chance_95low	Chance_95high	BF10_chance
Ceftazidime	Ceftazidime	3	18.424	7.863	30.025	349660	37.045	36.594	37.61	2.85653e+07	4.565	1.826	6.089	494.95
Ceftazidime	Ceftazidime	12	52.501	42.119	65.913	2.68317e+09	34.441	21.18	46.448	1.251	22.818	14.609	32.914	26.615
Ceftazidime	Imipenem	12	0.113	0.086	0.141	13397.4	0.058	0.052	0.071	0.087	0.081	0.071	0.094	5.65728e+09
Ceftazidime	Ciprofloxacin	12	-0.561	-2.183	1.021	0.284	6.323	5.745	7.412	64.899	2.764	2.108	3.059	5.92969e+114
Imipenem	Imipenem	3	0.109	0.091	0.128	3.99877e+09	0.032	0.021	0.045	0.085	0.044	0.027	0.06	13468
Imipenem	Imipenem	12	0.506	0.375	0.643	2.87955e+07	0.389	0.337	0.475	1.386	0.278	0.234	0.303	1.93539e+81
Imipenem	Ceftazidime	12	1.741	-1.349	6.04	0.918	10.187	4.995	14.295	0.235	10.023	3.207	13.723	9.36302e+06
Imipenem	Ciprofloxacin	12	-0.891	-2.684	0.729	0.483	6.566	5.948	7.378	7614.65	1.648	0.971	2.597	69.954
