## Supplementary material for "The roles of history, chance, and natural selection in the evolution of antibiotic resistance": Table S5

### Sheet: Sheet1
sample	number	sample_name	replicate	day	biofilm_planktonic	xmic	antibiotic	Accesion List
breseq_1	1	B1_1i	1	12	B	4	imipenem	SRR7662852
breseq_2	2	B1_2i	2	12	B	4	imipenem	SRR7662855
breseq_3	3	B1_3i	3	12	B	4	imipenem	SRR7662757
breseq_4	4	B2_1i	1	12	B	4	imipenem	SRR7662853
breseq_5	5	B2_2i	2	12	B	4	imipenem	SRR7662860
breseq_6	6	B2_3i	3	12	B	4	imipenem	SRR7662756
breseq_7	7	B3_1i	1	12	B	4	imipenem	SRR7662854
breseq_8	8	B3_2i	2	12	B	4	imipenem	SRR7662861
breseq_9	9	B3_3i	3	12	B	4	imipenem	SRR7662755
breseq_10	10	P1_1i	1	12	P	4	imipenem	SRR7662754
breseq_11	11	P1_2i	2	12	P	4	imipenem	SRR7662759
breseq_12	12	P1_3i	3	12	P	4	imipenem	SRR7662752
breseq_13	13	P2_1i	1	12	P	4	imipenem	SRR7662761
breseq_14	14	P2_2i	2	12	P	4	imipenem	SRR7662758
breseq_15	15	P2_3i	3	12	P	4	imipenem	SRR7662874
breseq_16	16	P3_1i	1	12	P	4	imipenem	SRR7662760
breseq_17	17	P3_2i	2	12	P	4	imipenem	SRR7662753
breseq_18	18	P3_3i	3	12	P	4	imipenem	SRR7662875
breseq_55	19	B1_1c	1	12	B	4	ceftazidime	SRR12281902
breseq_20	20	B1_2c	2	12	B	4	ceftazidime	SRR7662814
breseq_21	21	B1_3c	3	12	B	4	ceftazidime	SRR7662821
breseq_22	22	B2_1c	1	12	B	4	ceftazidime	SRR7662816
breseq_23	23	B2_2c	2	12	B	4	ceftazidime	SRR7662815
breseq_24	24	B2_3c	3	12	B	4	ceftazidime	SRR7662818
breseq_25	25	B3_1c	1	12	B	4	ceftazidime	SRR7662817
breseq_26	26	B3_2c	2	12	B	4	ceftazidime	SRR7662820
breseq_21 newrun	27	B3_3c	3	12	B	4	ceftazidime	SRR12281903
breseq_28	28	P1_1c	1	12	P	4	ceftazidime	SRR7662812
breseq_29	29	P1_2c	2	12	P	4	ceftazidime	SRR7662581
breseq_30	30	P1_3c	3	12	P	4	ceftazidime	SRR7662586
breseq_31	31	P2_1c	1	12	P	4	ceftazidime	SRR7662813
breseq_20 newrun	32	P2_2c	2	12	P	4	ceftazidime	SRR12281904
breseq_33	33	P2_3c	3	12	P	4	ceftazidime	SRR7662585
breseq_34	34	P3_1c	1	12	P	4	ceftazidime	SRR7662582
breseq_35	35	P3_2c	2	12	P	4	ceftazidime	SRR7662583
breseq_36	36	P3_3c	3	12	P	4	ceftazidime	SRR7662588
breseq_37	37	B1_0	0	0	B	0	imp/cef	SRR7662587
breseq_39	39	B2_0	0	0	B	0	imp/cef	SRR7662579
breseq_41	41	B3_0	0	0	B	0	imp/cef	SRR7662616
breseq_43	43	P1_0	0	0	P	0	imp/cef	SRR7662618
breseq_44	44	P2_0	0	0	P	0	imp/cef	SRR7662611
breseq_46	46	P3_0	0	0	P	0	imp/cef	SRR7662613
breseq_47	47	ANC_1	0	12	P	0	imp/cef	SRR7662614
breseq_48	48	ANC_2	0	12	P	0	imp/cef	SRR7662609
